# VCP protects neurons from proteopathic seeding

**DOI:** 10.1101/2021.07.12.452081

**Authors:** Jiang Zhu, Sara Pittman, Dhruva Dhavale, Rachel French, Jessica N. Patterson, Salman Kaleelurrrahuman, Yuanzi Sun, William J. Buscher, Jan Bieschke, Paul Kotzbauer, Yuna Ayala, Albert A. Davis, Conrad Weihl

## Abstract

Uptake and spread of proteopathic seeds, such as αS, Tau, and TDP-43, contribute to neurodegeneration. The cellular machinery necessary for this process is poorly understood. Using a genome-wide CRISPR-Cas9 screen, we identified Valosin Containing Protein (VCP) as a suppressor of αS seeding. Dominant mutations in VCP cause multisystem proteinopathy (MSP) with muscle and neuronal degeneration. VCP inhibition or disease mutations increase αS seeding in cells and neurons. This is not associated with an increase in seed uptake and is similar to treatment with the lysosomal damaging agent, LLoME. Intrastriatal injection of αS seeds into VCP disease mice enhances seeding efficiency compared with controls. This is not specific to αS since VCP inhibition or disease mutations increased TDP-43 seeding in neurons. These data support that VCP protects against proteopathic spread of pathogenic aggregates. The spread of distinct aggregate species may dictate pleiotropic phenotypes and pathologies in VCP associated MSP.
