## Supplement Table 1 for "VCP protects neurons from proteopathic seeding"

### Sheet: Hits
group	Gene ID	P value	Fold change (log2)
FRET+	SLC27A2	2.5946e-07	4.3772
FRET+	IFI44L	2.5946e-07	4.3532
FRET+	YAP1	2.5946e-07	4.2783
FRET+	UBE2C	2.5946e-07	4.241
FRET+	HPSE	2.5946e-07	3.9899
FRET+	KIF1C	2.5946e-07	3.7946
FRET+	PDPN	2.5946e-07	3.7181
FRET+	LYPLA1	2.5946e-07	3.6877
FRET+	HNRNPA0	2.5946e-07	3.6485
FRET+	LAMTOR5	2.5946e-07	3.6003
FRET+	SUGT1	2.5946e-07	3.5984
FRET+	RBPMS	2.5946e-07	3.5688
FRET+	PRDX3	3.8919e-06	3.5197
FRET+	CAMKK2	2.5946e-07	3.5165
FRET+	OS9	2.5946e-07	3.4672
FRET+	LRRC41	2.5946e-07	3.419
FRET+	GCN1L1	4.9297e-06	3.3654
FRET+	KDELR1	2.5946e-07	3.3573
FRET+	MGEA5	4.9297e-06	3.3354
FRET+	CELF1	2.5946e-07	3.3333
FRET+	PIAS3	7.7838e-07	3.2893
FRET+	ZNHIT1	2.5946e-07	3.2808
FRET+	PPIH	2.5946e-07	3.2753
FRET+	RABAC1	2.5946e-07	3.2625
FRET+	GIPC1	1.2973e-06	3.2611
FRET+	HIBADH	2.5946e-07	3.2511
FRET+	TRIM16	2.5946e-07	3.1945
FRET+	NEK6	2.5946e-07	3.1487
FRET+	ARPP19	2.3351e-06	3.1388
FRET+	AHSA1	3.0357e-05	3.1307
FRET+	C11orf58	7.7838e-07	3.11
FRET+	TOMM34	2.5946e-07	3.1085
FRET+	NPC2	2.5946e-07	3.0687
FRET+	VAT1	1.2973e-06	3.055
FRET+	VAV3	2.3351e-06	3.0517
FRET+	COL4A1	2.5946e-07	3.0495
FRET+	STK25	2.5946e-07	3.0438
FRET+	POSTN	2.5946e-07	3.0277
FRET+	MALT1	2.3351e-06	3.0023
FRET+	LMAN2	1.2973e-06	2.9969
FRET+	C1D	2.5946e-07	2.9735
FRET+	SEC61B	3.8919e-06	2.9665
FRET+	CAP1	3.373e-06	2.9592
FRET+	PAPOLA	2.5946e-07	2.9589
FRET+	STAMBP	1.1157e-05	2.9476
FRET+	NCOA2	2.5946e-07	2.9439
FRET+	RAB35	2.5946e-07	2.9415
FRET+	DDX17	4.4108e-06	2.9398
FRET+	PRSS23	5.9676e-06	2.9191
FRET+	ANP32B	7.5243e-06	2.9086
FRET+	METAP2	5.9676e-06	2.9024
FRET+	TAB1	4.1254e-05	2.8946
FRET+	HSPH1	2.5946e-07	2.8891
FRET+	PDIA5	7.0054e-06	2.887
FRET+	USP19	3.8919e-06	2.8722
FRET+	TXNRD2	2.5946e-07	2.8644
FRET+	KDELR2	8.0433e-06	2.8607
FRET+	ECI2	5.4487e-06	2.8595
FRET+	PRDX4	7.5243e-06	2.854
FRET+	RRAGA	3.9697e-05	2.8375
FRET+	DBF4	2.5946e-07	2.8321
FRET+	PLK2	4.4108e-06	2.8197
FRET+	STIP1	2.5946e-07	2.8143
FRET+	HMGN4	7.4465e-05	2.8039
FRET+	PPP1R13L	0.00012843	2.7847
FRET+	IVNS1ABP	2.5946e-07	2.7742
FRET+	TIMM17A	7.4984e-05	2.7675
FRET+	SIVA1	2.5946e-07	2.7282
FRET+	CIB1	2.3351e-06	2.722
FRET+	TMED10	2.7762e-05	2.7171
FRET+	FERMT2	2.5168e-05	2.7082
FRET+	PDE10A	2.5946e-07	2.7021
FRET+	TRIM38	6.4865e-06	2.7015
FRET+	USP16	8.0433e-06	2.6986
FRET+	YIF1A	1.0638e-05	2.6953
FRET+	EHMT1	2.3351e-06	2.6874
FRET+	TMEM147	8.0433e-06	2.6318
FRET+	PIM2	2.8541e-06	2.6236
FRET+	CCNI	7.5243e-06	2.6154
FRET+	SPAG5	7.7838e-07	2.609
FRET+	MAP3K2	2.5946e-07	2.602
FRET+	SLC27A5	2.2573e-05	2.5831
FRET+	CARM1	7.7838e-07	2.5799
FRET+	CBX1	0.00018603	2.5533
FRET+	SRSF10	9.0811e-06	2.548
FRET+	IFI44	2.5946e-07	2.5343
FRET+	ERP29	1.1676e-05	2.5051
FRET+	CIB2	3.0876e-05	2.4944
FRET+	TNFSF13B	5.4487e-06	2.4859
FRET+	SH2B2	1.2454e-05	2.4624
FRET+	SLC35A1	8.0173e-05	2.4395
FRET+	EHMT2	9.8854e-05	2.414
FRET+	EBP	1.0119e-05	2.4016
FRET+	FAM3C	1.9978e-05	2.3308
FRET+	HNRNPUL1	1.4789e-05	2.202
FRET+	MORC2	0.00024519	2.1945
FRET+	TACC3	0.00015023	2.1942
FRET+	LRTOMT	0.00020316	2.1702
FRET+	ADGRL2	0.00018032	2.1509
FRET+	PTGES3	1.8941e-05	2.132
FRET+	TACC2	2.6724e-05	2.1163
FRET+	PRSS21	2.3351e-06	2.1081
FRET+	LILRB4	3.347e-05	2.1038
FRET+	TGOLN2	9.0552e-05	2.0313
FRET+	SSSCA1	7.0833e-05	2.0017
FRET+	DNAJB4	1.1157e-05	1.9888
FRET+	SMAD5	0.00016528	1.9546
FRET+	MERTK	0.00011494	1.7698
FRET+	KLHDC7A	0.00021302	1.7663
FRET+	C7orf34	0.00020938	1.4542
FRET-	PRC1	2.5946e-07	-2.8323
FRET-	CDC45	1.8941e-05	-2.4996
FRET-	PSMD14	2.5946e-07	-2.3874
FRET-	AURKB	7.7838e-07	-2.3266
FRET-	ATP6V0C	2.5946e-07	-2.2861
FRET-	HAUS8	5.6822e-05	-2.1828
FRET-	NAPA	3.2951e-05	-2.0421
FRET-	SMU1	4.5405e-05	-1.9513
FRET-	RPL23A	7.7838e-07	-1.9353
FRET-	TRAPPC11	2.5946e-07	-1.9267
FRET-	CCT7	1.0638e-05	-1.903
FRET-	TUT1	2.4649e-05	-1.9006
FRET-	TUBGCP3	1.2973e-06	-1.8507
FRET-	BUB3	1.4789e-05	-1.8184
FRET-	TRAPPC3	0.00013596	-1.7526
FRET-	VPS51	5.4746e-05	-1.694
FRET-	SNRPG	4.1254e-05	-1.6738
FRET-	VCP	5.3189e-05	-1.6651
FRET-	TRRAP	5.9416e-05	-1.6237
FRET-	YKT6	0.0001357	-1.615
FRET-	PRIM1	3.8919e-06	-1.581
FRET-	RPS6	3.6065e-05	-1.5797
FRET-	RPL19	3.4508e-05	-1.5775
FRET-	SNRPD2	4.5405e-05	-1.5715
FRET-	ARCN1	2.2054e-05	-1.5577
FRET-	ATP6V1A	1.9978e-05	-1.5073
FRET-	RPS3A	9.107e-05	-1.4925
FRET-	ATP6V1G1	0.00012584	-1.4845
FRET-	RACGAP1	9.7297e-05	-1.4768
FRET-	MCM5	1.1676e-05	-1.468
FRET-	VPS52	1.2973e-06	-1.4399
FRET-	ATP6V0B	3.373e-06	-1.3902
FRET-	MCM7	1.9978e-05	-1.3744
FRET-	PRPF19	6.0454e-05	-1.3478
FRET-	RPF2	2.3092e-05	-1.3106
FRET-	UTP6	7.0314e-05	-1.2987
FRET-	ASH2L	5.786e-05	-1.2235
FRET-	GINS4	7.7838e-07	-1.213
FRET-	CDCA8	2.5168e-05	-1.1978
FRET-	SNRNP35	2.8541e-06	-1.1493
FRET-	USE1	0.00010197	-1.1336
FRET-	CNOT1	0.00011442	-1.0822
FRET-	ACTL6A	3.8919e-06	-1.0426
